# The non-typeable *Haemophilus influenzae* major adhesin Hia is a dual function lectin that binds to human-specific respiratory tract sialic acid glycan receptors

**DOI:** 10.1101/2020.05.08.084038

**Authors:** John M Atack, Christopher J Day, Jessica Poole, Kenneth L. Brockman, Jamie R L Timms, Linda E. Winter, Thomas Haselhorst, Lauren O Bakaletz, Stephen J Barenkamp, Michael P Jennings

## Abstract

NTHi is a human-adapted pathogen that colonises the human respiratory tract. Strains of NTHi express multiple adhesins, however there is a unique, mutually exclusive relationship between the major adhesins Hia and HMW1/2. Approximately 25% of NTHi strains express Hia, a phase-variable autotransporter protein, and which has a critical role in colonisation of the host nasopharynx. The remaining 75% of strains express HMW1/2. Previous work has shown that the HMW1 and HMW2 proteins mediate binding to 2,3- and 2,6-linked sialic acid glycans found in the human respiratory tract. Here we show that that the high affinity binding domain of Hia, binding domain 1 (BD1) is responsible for binding to α2,6-sialyllactosamine glycans. BD1 is highly specific for glycans that incorporate the form of sialic acid expressed by humans, *N*-acetylneuraminic acid (Neu5Ac). We further show that Hia has lower affinity binding activity for 2,3-linked sialic acid and that this binding activity is mediated via a distinct domain. Thus, Hia with its dual binding activities functionally mimics the combined activities of the HMW1 and 2 adhesins. In addition, we show that Hia has a role in biofilm formation by strains of NTHi that express the adhesin. Knowledge of the binding affinity of a major NTHi adhesin, and putative vaccine candidate, will direct and inform development of future vaccines and therapeutic strategies for this important pathogen.

**Importance:** Host-adapted bacterial pathogens like NTHi have evolved specific mechanisms to colonize their restricted host niche. Relatively few of the adhesins expressed by NTHi have been characterized as regards their binding affinity at the molecular level. In this work we show that the major NTHi adhesin, Hia, preferentially binds to Neu5Ac-α2,6-sialyllactosamine, the form of sialic acid expressed in humans. The receptors targeted by Hia in the human airway mirror those targeted by influenza A virus and indicates the broad importance of sialic acid glycans as receptors for airway pathogens.
