## Supplementary Data 1 for "The non-typeable *Haemophilus influenzae* major adhesin Hia is a dual function lectin that binds to human-specific respiratory tract sialic acid glycan receptors"

### Sheet: Sheet1
wt	618/620	674	empty
85000	27000	47000	10000
120000	31000	34000	6000
14000	5000	41000	9000
42000	7000	53000	9000
96000	18000	43000	14000
88000	16000	44000	4000
100000
33000
56000
55000
33000
62000
32342.9	10405.1	6314.01	3444.8	SD
65333.3	17333.3	43666.7	8666.67	average
14.4383	3.20988	8.39744	1.25604	% input
452500	540000	520000	690000	input
365000
540000
	Students t-test
	wt	618/620	674	empty
wt		0.003	0.1287	0.0007
